# Flexible utilization of spatial- and motor-based codes for the storage of visuo-spatial information

**DOI:** 10.1101/2021.07.08.451663

**Authors:** Margaret Henderson, Rosanne L. Rademaker, John T. Serences

**Author notes:** **Correspondence:** Margaret Henderson, Machine Learning Department, School of Computer Science, Carnegie Mellon University, 5000 Forbes Avenue, Pittsburgh, PA 15213.

## Abstract

Working memory provides flexible storage of information in service of upcoming behavioral goals. Some models propose specific fixed loci and mechanisms for the storage of visual information in working memory, such as sustained spiking in parietal and prefrontal cortex during working memory maintenance. An alternative view is that information can be remembered in a flexible format that best suits current behavioral goals. For example, remembered visual information might be stored in sensory areas for easier comparison to future sensory inputs, or might be re-coded into a more abstract action-oriented format and stored in motor areas. Here, we tested this hypothesis using a visuo-spatial working memory task where the required behavioral response was either known or unknown during the memory delay period. Using fMRI and multivariate decoding, we found that there was less information about remembered spatial position in early visual and parietal regions when the required response was known versus unknown. Further, a representation of the planned motor action emerged in primary somatosensory, primary motor, and premotor cortex during the same task condition where spatial information was reduced in early visual cortex. These results suggest that the neural networks supporting working memory can be strategically reconfigured depending on specific behavioral requirements during a canonical visual working memory paradigm.
