## SupplementalFile1 for "Flexible utilization of spatial- and motor-based codes for the storage of visuo-spatial information"

### Sheet: ROI_size_table
	S01		S02		S03		S04		S05		S06
	lh	rh	lh	rh	lh	rh	lh	rh	lh	rh	lh	rh
V1	627	673	514	429	646	552	564	644	370	393	626	800
V2	682	689	409	430	398	542	580	623	362	425	527	529
V3	503	511	475	486	517	595	588	480	329	409	614	402
V3AB	311	370	465	459	350	317	287	301	281	292	448	491
hV4	198	169	324	347	294	358	252	185	330	220	105	114
LO1	162	200	104	108	132	107	315	177	133	101	249	64
LO2	282	257	107	50	77	88	136	167	115	72	79	103
IPS0	117	250	263	260	209	206	183	114	97	143	357	249
IPS1	99	172	233	132	123	116	91	154	40	36	158	178
IPS2	89	205	295	178	63	97	144	145	36	3	192	191
IPS3	188	183	227	265	174	109	144	143	49	94	219	152
S1	537	672	194	358	476	868	182	1350	183	401	824	495
M1	154	215	97	164	103	234	143	410	66	63	272	122
PMC	111	228	45	136	84	448	115	547	16	10	302	133
